# Genetic context modulates aging and degeneration in the murine retina

**DOI:** 10.1101/2024.04.16.589625

**Authors:** Olivia J. Marola, Michael MacLean, Travis L. Cossette, Cory A. Diemler, Amanda A. Hewes, Alaina M. Reagan, Daniel A. Skelly, Gareth R. Howell

## Abstract

**Background:** Age is the principal risk factor for neurodegeneration in both the retina and brain. The retina and brain share many biological properties; thus, insights into retinal aging and degeneration may shed light onto similar processes in the brain. Genetic makeup strongly influences susceptibility to age-related retinal disease. However, studies investigating retinal aging have not sufficiently accounted for genetic diversity. Therefore, examining molecular aging in the retina across different genetic backgrounds will enhance our understanding of human-relevant aging and degeneration in both the retina and brain—potentially improving therapeutic approaches to these debilitating conditions.

**Methods:** Transcriptomics and proteomics were employed to elucidate retinal aging signatures in nine genetically diverse mouse strains (C57BL/6J, 129S1/SvlmJ, NZO/HlLtJ, WSB/EiJ, CAST/EiJ, PWK/PhK, NOD/ShiLtJ, A/J, and BALB/cJ) across lifespan. These data predicted human disease-relevant changes in WSB and NZO strains. Accordingly, B6, WSB and NZO mice were subjected to human-relevant *in vivo* examinations at 4, 8, 12, and/or 18M, including: slit lamp, fundus imaging, optical coherence tomography, fluorescein angiography, and pattern/full-field electroretinography. Retinal morphology, vascular structure, and cell counts were assessed *ex vivo*.

**Results:** We identified common molecular aging signatures across the nine mouse strains, which included genes associated with photoreceptor function and immune activation. Genetic background strongly modulated these aging signatures. Analysis of cell type-specific marker genes predicted age-related loss of photoreceptors and retinal ganglion cells (RGCs) in WSB and NZO, respectively. Fundus exams revealed retinitis pigmentosa-relevant pigmentary abnormalities in WSB retinas and diabetic retinopathy (DR)-relevant cotton wool spots and exudates in NZO retinas. Profound photoreceptor dysfunction and loss were confirmed in WSB. Molecular analyses indicated changes in photoreceptor-specific proteins prior to loss, suggesting photoreceptor-intrinsic dysfunction in WSB. In addition, age-associated RGC dysfunction, loss, and concomitant microvascular dysfunction was observed in NZO mice. Proteomic analyses revealed an early reduction in protective antioxidant processes, which may underlie increased susceptibility to DR-relevant pathology in NZO.

**Conclusions:** Genetic context is a strong determinant of retinal aging, and our multi-omics resource can aid in understanding age-related diseases of the eye and brain. Our investigations identified and validated WSB and NZO mice as improved preclinical models relevant to common retinal neurodegenerative diseases.
