## Supplementary material for "Genetic context modulates aging and degeneration in the murine retina": st1and2: AdditionalFile7_SupplementalTable1_N_Numbers.xlsx

### Sheet: Transcriptomics Proteomics N
Age:		4		12		18
Sex:		F	M	F	M	F	M
Strain	B6	4	4	3	4	4	4
	NZO	4	4	4	4	4	4
	129Sv	4	4	4	4	4	4
	WSB	3	3	4	4	4	4
	CAST	4	4	4	4	4	4
	PWK	4	4	4	4	3	0
	NOD	4	3	4	4	2	4
	AJ	4	4	4	4	4	3
	BALBc	3	4	4	4	4	0
					Supplemental Table 1: List of animal numbers used for transcriptomics and proteomics by strain, age, and sex.
